# Evidence for balancing selection on loci associated with host use in the genome of a generalist plant parasite

**DOI:** 10.1101/2025.04.02.646902

**Authors:** McCall B. Calvert, Alison Chen, Adya Gupta, Linda Wu, Corlett W. Wood

**Affiliations:** Department of Biology, University of Pennsylvania, Philadelphia, PA, USA

**Author notes:** Correspondence: M.C., C.W.W.

**Keywords:** Generalist, host-parasite interaction, heterogeneous selection, *Meloidogyne hapla*, root knot nematode, balancing selection

## Abstract

Most research on host-parasite interactions has focused on tightly coevolved species pairs, yet many parasites are generalists that infect a wide range of host taxa. Generalist parasites are subject to highly variable selection pressures across different hosts and the footprints that this heterogeneous selection leaves in the genomes of generalists have been largely unexplored. To address this knowledge gap, we studied patterns of host-associated genetic diversity in the generalist plant parasite, the northern root knot nematode *Meloidogyne hapla*. By leveraging whole genome amplification, we generated whole genome libraries of individual root-knot nematodes collected from three different host plant species in a spatially replicated design. Despite finding no evidence of host-associated population structure, we did observe several hundred host-associated SNPs putatively under differential host selection. Genomic regions containing these host-associated SNPs were enriched for signals of balancing selection. Additionally, host-associated SNPs were enriched for functions involved in plant pathogenesis, specifically the modification of plant cell walls. Host-associated SNPs were also found in genes with known roles in dampening host plant immune responses to infection. Together, our results suggest a model of balancing selection in which heterogeneous selection by different host taxa maintains adaptive diversity at loci involved in pathogenesis.
