## Supplemental table S5 for "Evidence for balancing selection on loci associated with host use in the genome of a generalist plant parasite"

### Sheet: Sheet1
Meloidogye hapla reference assembly gene ID	Reported gene ID	Homolog genbank ID	Homolog gene ID	Homolog species	Description	Reference
MhA1_Contig61.frz3.gene7	NA	NA	NA	NA	Pectate lyase	Danchin et al. 2010
MhA1_Contig11.frz3.gene10	NA	NA	NA	NA	Pectate lyase	Danchin et al. 2010
MhA1_Contig1669.frz3.gene6	NA	NA	NA	NA	Pectate lyase	Danchin et al. 2010
MhA1_Contig1669.frz3.gene1	NA	NA	NA	NA	Pectate lyase	Danchin et al. 2010
MhA1_Contig2076.frz3.gene1	NA	NA	NA	NA	Pectate lyase	Danchin et al. 2010
MhA1_Contig252.frz3.gene3	NA	NA	NA	NA	Pectate lyase	Danchin et al. 2010
MhA1_Contig338.frz3.gene37	NA	NA	NA	NA	Pectate lyase	Danchin et al. 2010
MhA1_Contig329.frz3.gene2	NA	NA	NA	NA	Pectate lyase	Danchin et al. 2010
MhA1_Contig338.frz3.gene25	NA	NA	NA	NA	Pectate lyase	Danchin et al. 2010
MhA1_Contig338.frz3.gene26	NA	NA	NA	NA	Pectate lyase	Danchin et al. 2010
MhA1_Contig338.frz3.gene31	NA	NA	NA	NA	Pectate lyase	Danchin et al. 2010
MhA1_Contig331.frz3.gene6	NA	NA	NA	NA	Pectate lyase	Danchin et al. 2010
MhA1_Contig400.frz3.gene5	NA	NA	NA	NA	Pectate lyase	Danchin et al. 2010
MhA1_Contig418.frz3.fgene1	NA	NA	NA	NA	Pectate lyase	Danchin et al. 2010
MhA1_Contig418.frz3.fgene3	NA	NA	NA	NA	Pectate lyase	Danchin et al. 2010
MhA1_Contig711.frz3.fgene1	NA	NA	NA	NA	Pectate lyase	Danchin et al. 2010
MhA1_Contig841.frz3.gene5	NA	NA	NA	NA	Pectate lyase	Danchin et al. 2010
MhA1_Contig841.frz3.gene6	NA	NA	NA	NA	Pectate lyase	Danchin et al. 2010
MhA1_Contig845.frz3.fgene1	NA	NA	NA	NA	Pectate lyase	Danchin et al. 2010
MhA1_Contig982.frz3.gene3	NA	NA	NA	NA	Pectate lyase	Danchin et al. 2010
MhA1_Contig343.frz3.gene16	NA	NA	NA	NA	Chorismate mutase	Danchin et al. 2010
MhA1_Contig1915.frz3.gene2	NA	NA	NA	NA	Isochorismatase	Danchin et al. 2010
MhA1_Contig685.frz3.gene4	NA	NA	NA	NA	Isochorismatase	Danchin et al. 2010
MhA1_Contig776.frz3.gene16	NA	NA	NA	NA	Isochorismatase	Danchin et al. 2010
MhA1_Contig1150.frz3.gene1	NA	NA	NA	NA	Cellulase	Danchin et al. 2010
MhA1_Contig185.frz3.gene18	NA	NA	NA	NA	Cellulase	Danchin et al. 2010
MhA1_Contig188.frz3.gene1	NA	NA	NA	NA	Cellulase	Danchin et al. 2010
MhA1_Contig241.frz3.gene6	NA	NA	NA	NA	Cellulase	Danchin et al. 2010
MhA1_Contig344.frz3.gene4	NA	NA	NA	NA	Cellulase	Danchin et al. 2010
MhA1_Contig802.frz3.gene9	NA	NA	NA	NA	Cellulase	Danchin et al. 2010
MhA1_Contig344.frz3.gene3	NA	NA	NA	NA	Endoglucanase	Danchin et al. 2010
MhA1_Contig392.frz3.fgene1	NA	NA	NA	NA	Endoglucanase	Danchin et al. 2010
MhA1_Contig1759.frz3.gene6	NA	NA	NA	NA	Glucosylceramidase	Danchin et al. 2010
MhA1_Contig2188.frz3.gene1	NA	NA	NA	NA	Glucosylceramidase	Danchin et al. 2010
MhA1_Contig2319.frz3.gene3	NA	NA	NA	NA	Glucosylceramidase	Danchin et al. 2010
MhA1_Contig2433.frz3.fgene2	NA	NA	NA	NA	Glucosylceramidase	Danchin et al. 2010
MhA1_Contig2433.frz3.fgene3	NA	NA	NA	NA	Glucosylceramidase	Danchin et al. 2010
MhA1_Contig2433.frz3.fgene1	NA	NA	NA	NA	Glucosylceramidase	Danchin et al. 2010
MhA1_Contig1443.frz3.gene5	NA	NA	NA	NA	Pectinase	Danchin et al. 2010
MhA1_Contig2637.frz3.gene1	NA	NA	NA	NA	Pectinase	Danchin et al. 2010
MhA1_Contig1886.frz3.gene3	NA	NA	NA	NA	Pectinase	Danchin et al. 2010
MhA1_Contig1558.frz3.gene2	NA	NA	NA	NA	Arabinase	Danchin et al. 2010
MhA1_Contig1558.frz3.gene1	NA	NA	NA	NA	Arabinase	Danchin et al. 2010
MhA1_Contig554.frz3.gene6	NA	NA	NA	NA	Expansin	Danchin et al. 2010
MhA1_Contig1015.frz3.gene7	NA	NA	NA	NA	Expansin	Danchin et al. 2010
MhA1_Contig790.frz3.gene4	NA	NA	NA	NA	Expansin	Danchin et al. 2010
MhA1_Contig1905.frz3.gene2	NA	NA	NA	NA	Expansin	Danchin et al. 2010
MhA1_Contig2646.frz3.gene4	NA	NA	NA	NA	Expansin	Danchin et al. 2010
MhA1_Contig1277.frz3.gene13	NA	NA	NA	NA	Expansin	Danchin et al. 2010
MhA1_Contig1905.frz3.gene1	NA	NA	NA	NA	Expansin	Danchin et al. 2010
MhA1_Contig1781.frz3.gene1	MgMO289	NXFT01000312.1.8191_g	NA	Meloidogyne graminicola	Pioneer protein; suppression of plant immunity	Song et al. 2021
MhA1_Contig277.frz3.gene32	NA	NA	NA	NA	Pioneer protein; suppression of plant immunity	Gleason et al. 2017
MhA1_Contig1005.frz3.gene5	MjNEROS	NA	M.Javanica_Scaff2606g024064	Meloidogyne javanica	Pioneer protein; suppression of plant immunity	Stojilkovic et al. 2022
MhA1_Contig826.frz3.gene3	MjTTL5	KR604797.1	NA	Meloidogyne javanica	Pioneer protein; suppression of plant immunity	Lin et al. 2016
MhA1_Contig165.frz3.gene9	MiPDI1	MT370326.1	NA	Meloidogyne incognita	Protein disulfide isomerase-like	Zhao et al. 2020
MhA1_Contig1237.frz3.gene5	MiCTL1a	NA	Minc3s01235g21948	Meloidogyne incognita	C-type Lectin	Zhao et al. 2021
MhA1_Contig1375.frz3.gene9	MiMIF2	MG585322.1	NA	Meloidogyne incognita	Macrophage migration inhibitory factor-like	Zhao et al. 2019
MhA1_Contig1375.frz3.gene10	MiMIF2	MG585322.1	NA	Meloidogyne incognita	Macrophage migration inhibitory factor-like	Zhao et al. 2019
MhA1_Contig1882.frz3.gene7	MaMsp4	NA	NA	Meloidogyne arenaria	Pioneer protein; suppression of plant immunity	Przybylska et al. 2023
MhA1_Contig252.frz3.gene17	Minc00344	NA	NA	Meloidogyne incognita	Pioneer protein; Activity at feeding site	Godingo Mendes et al. 2021
MhA1_Contig1354.frz3.gene2	Mj-NULG1a	NA	NA	Meloidogyne javanica	Pioneer protein; Activity at feeding site	Godingo Mendes et al. 2021
MhA1_Contig2374.frz3.gene4	Mi8D05	AF531169	NA	Meloidogyne incognita	Pioneer protein; Activity at feeding site	Xue et al. 2013
MhA1_Contig1554.frz3.gene5	MiEFF18	KX907770.1	Minc18636	Meloidogyne incognita	Pioneer protein; Activity in host cell nuclei	Mejias et al. 2020
MhA1_Contig138.frz3.gene15	MiEFF1	MW345915	Minc17998	Meloidogyne incognita	Nuclear localization signal; Activity in host cell nuclei	Truong et al. 2021
MhA1_Contig217.frz3.gene16	Mi16D10	DQ841123.1		NA	CLE hormone mimic	Hunag et al. 2006
